# PAM recognition by miniature CRISPR nucleases triggers programmable double-stranded DNA target cleavage

**DOI:** 10.1101/654897

**Authors:** Tautvydas Karvelis, Greta Bigelyte, Joshua K. Young, Zhenglin Hou, Rimante Zedaveinyte, Karolina Budre, Sushmitha Paulraj, Vesna Djukanovic, Stephen Gasior, Arunas Silanskas, Česlovas Venclovas, Virginijus Siksnys

## Abstract

In recent years, CRISPR-associated (Cas) nucleases have revolutionized the genome editing field. Being guided by an RNA to cleave double-stranded (ds) DNA targets near a short sequence termed a protospacer adjacent motif (PAM), Cas9 and Cas12 offer unprecedented flexibility, however, more compact versions would simplify delivery and extend application. Here, we present a collection of 10 exceptionally compact (422-603 amino acids) CRISPR-Cas nucleases that recognize and cleave dsDNA in PAM dependent manner. Categorized as class 2 type V-F they come from the Cas14 family and distantly related type V-U3 Cas proteins found in bacteria. Using biochemical methods, we demonstrate that a 5’ T- or C-rich PAM sequence triggers double stranded (ds) DNA target cleavage. Based on this discovery, we evaluated whether they can protect against invading dsDNA in *E. coli* and find that some but not all can. Altogether, our findings show that miniature Cas nucleases are functional CRISPR-Cas defense systems and have the potential to be harnessed as programmable nucleases for genome editing.
