## Supplemental Data S1 for "PAM recognition by miniature CRISPR nucleases triggers programmable double-stranded DNA target cleavage"

### Sheet: RNAs
Protein	Name	Target	Length (nt)	Figures	Sequence (5'->3')
Cas14a1	sgRNA (20 nt)	20 nt	225	1-4, S3, S12-13, S15	GGGCUUCACUGAUAAAGUGGAGAACCGCUUCACCAAAAGCUGUCCCUUAGGGGAUUAGAACUUGAGUGAAGGUGGGCUGCUUGCAUCAGCCUAAUGUCGAGAAGUGCUUUCUUCGGAAAGUAACCCUCGAAACAAAUUCAUUUUUCCUCUCCAAUUCUGCACAAGAAAGUUGCAGAACCCGAAUAGACGAAUGAAGGAAUGCAACAGUUGACCCAACGUCGCCGG
	sgRNA (15 nt)	15 nt	220	S12	GGGCUUCACUGAUAAAGUGGAGAACCGCUUCACCAAAAGCUGUCCCUUAGGGGAUUAGAACUUGAGUGAAGGUGGGCUGCUUGCAUCAGCCUAAUGUCGAGAAGUGCUUUCUUCGGAAAGUAACCCUCGAAACAAAUUCAUUUUUCCUCUCCAAUUCUGCACAAGAAAGUUGCAGAACCCGAAUAGACGAAUGAAGGAAUGCAACAGUUGACCCAACGUC
	sgRNA (16 nt)	16 nt	221	S12	GGGCUUCACUGAUAAAGUGGAGAACCGCUUCACCAAAAGCUGUCCCUUAGGGGAUUAGAACUUGAGUGAAGGUGGGCUGCUUGCAUCAGCCUAAUGUCGAGAAGUGCUUUCUUCGGAAAGUAACCCUCGAAACAAAUUCAUUUUUCCUCUCCAAUUCUGCACAAGAAAGUUGCAGAACCCGAAUAGACGAAUGAAGGAAUGCAACAGUUGACCCAACGUCG
	sgRNA (17 nt)	17 nt	222	S12	GGGCUUCACUGAUAAAGUGGAGAACCGCUUCACCAAAAGCUGUCCCUUAGGGGAUUAGAACUUGAGUGAAGGUGGGCUGCUUGCAUCAGCCUAAUGUCGAGAAGUGCUUUCUUCGGAAAGUAACCCUCGAAACAAAUUCAUUUUUCCUCUCCAAUUCUGCACAAGAAAGUUGCAGAACCCGAAUAGACGAAUGAAGGAAUGCAACAGUUGACCCAACGUCGC
	sgRNA (18 nt)	18 nt	223	S12	GGGCUUCACUGAUAAAGUGGAGAACCGCUUCACCAAAAGCUGUCCCUUAGGGGAUUAGAACUUGAGUGAAGGUGGGCUGCUUGCAUCAGCCUAAUGUCGAGAAGUGCUUUCUUCGGAAAGUAACCCUCGAAACAAAUUCAUUUUUCCUCUCCAAUUCUGCACAAGAAAGUUGCAGAACCCGAAUAGACGAAUGAAGGAAUGCAACAGUUGACCCAACGUCGCC
	sgRNA (19 nt)	19 nt	224	S12	GGGCUUCACUGAUAAAGUGGAGAACCGCUUCACCAAAAGCUGUCCCUUAGGGGAUUAGAACUUGAGUGAAGGUGGGCUGCUUGCAUCAGCCUAAUGUCGAGAAGUGCUUUCUUCGGAAAGUAACCCUCGAAACAAAUUCAUUUUUCCUCUCCAAUUCUGCACAAGAAAGUUGCAGAACCCGAAUAGACGAAUGAAGGAAUGCAACAGUUGACCCAACGUCGCCG
	sgRNA (21 nt)	21 nt	226	S12	GGGCUUCACUGAUAAAGUGGAGAACCGCUUCACCAAAAGCUGUCCCUUAGGGGAUUAGAACUUGAGUGAAGGUGGGCUGCUUGCAUCAGCCUAAUGUCGAGAAGUGCUUUCUUCGGAAAGUAACCCUCGAAACAAAUUCAUUUUUCCUCUCCAAUUCUGCACAAGAAAGUUGCAGAACCCGAAUAGACGAAUGAAGGAAUGCAACAGUUGACCCAACGUCGCCGGC
	sgRNA (22 nt)	22 nt	227	S12	GGGCUUCACUGAUAAAGUGGAGAACCGCUUCACCAAAAGCUGUCCCUUAGGGGAUUAGAACUUGAGUGAAGGUGGGCUGCUUGCAUCAGCCUAAUGUCGAGAAGUGCUUUCUUCGGAAAGUAACCCUCGAAACAAAUUCAUUUUUCCUCUCCAAUUCUGCACAAGAAAGUUGCAGAACCCGAAUAGACGAAUGAAGGAAUGCAACAGUUGACCCAACGUCGCCGGCG
	sgRNA (23 nt)	23 nt	228	S12	GGGCUUCACUGAUAAAGUGGAGAACCGCUUCACCAAAAGCUGUCCCUUAGGGGAUUAGAACUUGAGUGAAGGUGGGCUGCUUGCAUCAGCCUAAUGUCGAGAAGUGCUUUCUUCGGAAAGUAACCCUCGAAACAAAUUCAUUUUUCCUCUCCAAUUCUGCACAAGAAAGUUGCAGAACCCGAAUAGACGAAUGAAGGAAUGCAACAGUUGACCCAACGUCGCCGGCGU
	sgRNA (24 nt)	24 nt	229	S12	GGGCUUCACUGAUAAAGUGGAGAACCGCUUCACCAAAAGCUGUCCCUUAGGGGAUUAGAACUUGAGUGAAGGUGGGCUGCUUGCAUCAGCCUAAUGUCGAGAAGUGCUUUCUUCGGAAAGUAACCCUCGAAACAAAUUCAUUUUUCCUCUCCAAUUCUGCACAAGAAAGUUGCAGAACCCGAAUAGACGAAUGAAGGAAUGCAACAGUUGACCCAACGUCGCCGGCGUG
	sgRNA (25 nt)	25 nt	230	S12, S14	GGGCUUCACUGAUAAAGUGGAGAACCGCUUCACCAAAAGCUGUCCCUUAGGGGAUUAGAACUUGAGUGAAGGUGGGCUGCUUGCAUCAGCCUAAUGUCGAGAAGUGCUUUCUUCGGAAAGUAACCCUCGAAACAAAUUCAUUUUUCCUCUCCAAUUCUGCACAAGAAAGUUGCAGAACCCGAAUAGACGAAUGAAGGAAUGCAACAGUUGACCCAACGUCGCCGGCGUGC
	sgRNA (30 nt)	30 nt	235	S12, S14	GGGCUUCACUGAUAAAGUGGAGAACCGCUUCACCAAAAGCUGUCCCUUAGGGGAUUAGAACUUGAGUGAAGGUGGGCUGCUUGCAUCAGCCUAAUGUCGAGAAGUGCUUUCUUCGGAAAGUAACCCUCGAAACAAAUUCAUUUUUCCUCUCCAAUUCUGCACAAGAAAGUUGCAGAACCCGAAUAGACGAAUGAAGGAAUGCAACAGUUGACCCAACGUCGCCGGCGUGCACAAU
	sgRNA (35 nt)	35 nt	240	S12, S14	GGGCUUCACUGAUAAAGUGGAGAACCGCUUCACCAAAAGCUGUCCCUUAGGGGAUUAGAACUUGAGUGAAGGUGGGCUGCUUGCAUCAGCCUAAUGUCGAGAAGUGCUUUCUUCGGAAAGUAACCCUCGAAACAAAUUCAUUUUUCCUCUCCAAUUCUGCACAAGAAAGUUGCAGAACCCGAAUAGACGAAUGAAGGAAUGCAACAGUUGACCCAACGUCGCCGGCGUGCACAAUCUAGA
	sgRNA (40 nt)	40 nt	245	S12, S14	GGGCUUCACUGAUAAAGUGGAGAACCGCUUCACCAAAAGCUGUCCCUUAGGGGAUUAGAACUUGAGUGAAGGUGGGCUGCUUGCAUCAGCCUAAUGUCGAGAAGUGCUUUCUUCGGAAAGUAACCCUCGAAACAAAUUCAUUUUUCCUCUCCAAUUCUGCACAAGAAAGUUGCAGAACCCGAAUAGACGAAUGAAGGAAUGCAACAGUUGACCCAACGUCGCCGGCGUGCACAAUCUAGAUGCAU

### Sheet: DNAs
Oligonucleotides
Name	Details	Length	Figures	Sequence
Radiolabeld DNA (NTS)	PAM & Target	60 nt	3D, S15A	5'-GCACCTTACGTATTTAAGTTGACCCAACGTCGCCGGCGTGCACAATCTAGATGCATCAGC-3'
Radiolabeld DNA (TS)		60 nt	3D, S15A	3'-CGTGGAATGCATAAATTCAACTGGGTTGCAGCGGCCGCACGTGTTAGATCTACGTAGTCG-5'
Radiolabeld DNA (NTS)	Target	60 nt	S15B	5'-GCACCTTACGTAAAATAGTTGACCCAACGTCGCCGGCGTGCACAATCTAGATGCATCAGC-3'
Radiolabeld DNA (TS)		60 nt	S15B	3'-CGTGGAATGCATTTTATCAACTGGGTTGCAGCGGCCGCACGTGTTAGATCTACGTAGTCG-5'
Radiolabeld DNA (NTS)	PAM	60 nt	S15C	5'-GCACCTTACGTATTTATGTCCTCTTCCTCTTTAGCGTTTAGAATTTGTCGACGGGACAGC-3'
Radiolabeld DNA (TS)		60 nt	S15C	3'-CGTGGAATGCATAAATACAGGAGAAGGAGAAATCGCAAATCTTAAACAGCTGCCCTGTCG-5'
Radiolabeld DNA marker	Target strand (TS)	50 nt	3D, S15A	5'-GCACCTTACGTATTTAAGTTGACCCAACGTCGCCGGCGTGCACAATCTAG-3'
Radiolabeld DNA marker		40 nt	3D, S15A	5'-GCACCTTACGTATTTAAGTTGACCCAACGTCGCCGGCGTG-3'
Radiolabeld DNA marker		30 nt	3D, S15A	5'-GCACCTTACGTATTTAAGTTGACCCAACGT-3'
Radiolabeld DNA marker		20 nt	3D, S15A	5'-GCACCTTACGTATTTAAGTT-3'
Radiolabeld DNA marker		10 nt	3D, S15A	5'-GCACCTTACG-3'
Radiolabeld DNA marker	Non-target strand (NTS)	50 nt	3D, S15A	5'-GCTGATGCATCTAGATTGTGCACGCCGGCGACGTTGGGTCAACTTAAATA-3'
Radiolabeld DNA marker		40 nt	3D, S15A	5'-GCTGATGCATCTAGATTGTGCACGCCGGCGACGTTGGGTC-3'
Radiolabeld DNA marker		30 nt	3D, S15A	5'-GCTGATGCATCTAGATTGTGCACGCCGGCG-3'
Radiolabeld DNA marker		20 nt	3D, S15A	5'-GCTGATGCATCTAGATTGTG-3'
Radiolabeld DNA marker		10 nt	3D, S15A	5'-GCTGATGCAT-3'
Target plasmids for in vitro cleavage (inserts)
Name	Cas14	Details	Figures	Insert sequence (5'->3')
Target plasmid (pGB40)	Cas14a1	PAM & Target	3A-C, S4, S5, S12	AGCTAGTATTTAAGTTGACCCAACGTCGCCGGCGTGCACAATCTAGATGCAT
ΔPAM (Target plasmid) (pGB41)		Target	S13	AGCTAGTAAAATAGTTGACCCAACGTCGCCGGCGTGCACAATCTAGATGCAT
Non-target plasmid (pGB42)		PAM	S13	AGCTAGTATTTATGTCCTCTTCCTCTTTAGCGTTTAGAATTTGTCGACGGGA
Target plasmid (pGB33)	Cas14b4	PAM & Target	S2C	AGCTATTATAGTTGACCCAACGTCGCCGGCGTGCACAATCTAGAT
PAM library (pTZ57)	-	Randomized PAM (7N)	2B-C, S2, S3, S4, S5	GGGGATCCCGTCGACAAATTCTAAACGCTAAAGAGGAAGAGGACANNNNNNNAGTTGACCCAACGTCGCCGGCGTGCACA
Target plasmids for plasmid depletion experiments (inserts)
Name	Cas14/Cas12f1	Details	Figures	Insert sequence (5'->3')
Target plasmid (pGB43)	Cas14a1	PAM & Target	4A	TCGAGGTATTTATACCTTACACCGCTTGCGAAAGTTGTCAGAAGATAATAATT
Target plasmid (pKP17)	Cas14b4	PAM & Target	4A	TCGAGTTATAGTTGACCCAACGTCGCCGGCGTGCACAATCTAGAT
Target plasmid (pKP8)	Cas14a3, Cas14b17, Cas14b18, PtheCas12f1 and AsulCas12f1	PAM & Target	4A-B	AATTCGATTTTAAGTTGACCCAACGTCGCCGGCGTGCACAATCTAGATGCTAG
Target plasmid (pKP9)	RspeCas12f1	PAM & Target	4B	AATTCCAACCTTAGTTGACCCAACGTCGCCGGCGTGCACAATCTAGATGCTAG
Target plasmid (pKP10)	SpalCas12f1	PAM & Target	4B	AATTCCACGTTCAGTTGACCCAACGTCGCCGGCGTGCACAATCTAGATGCTAG
Target plasmid (pKP11)	CnovCas12f1	PAM & Target	4B	AATTCTTCCCCGAGTTGACCCAACGTCGCCGGCGTGCACAATCTAGATGCTAG
DNA activators
Name	Details	Length	Figures	Sequence (5'->3')
ssDNA activator	Target strand (TS)	60 nt	3E	GCTGATGCATCTAGATTGTGCACGCCGGCGACGTTGGGTCAACTTAAATACGTAAGGTGC
dsDNA activator	PAM & Target	349 bp	3E	GCCAGGGTTTTCCCAGTCACGACGTTGTAAAACGACGGCCAGTGCCAAGCTAGTATTTAAGTTGACCCAACGTCGCCGGCGTGCACAATCTAGATGCATAATTCGTAATCATGGTCATAGCTGTTTCCTGTGTGAAATTGTTATCCGCTCACAATTCCACACAACATACGAGCCGGAAGCATAAAGTGTAAAGCCTGGGGTGCCTAATGAGTGAGCTAACTCACATTAATTGCGTTGCGCTCACTGCCCGCTTTCCAGTCGGGAAACCTGTCGTGCCAGCTGCATTAATGAATCGGCCAACGCGCGGGGAGAGGCGGTTTGCGTATTGGGCGCTCTTCCGCTTCCTCGC

### Sheet: Proteins
Proteins
Name	Sequence
Cas14b4	MNMSKTTISVKLKIIDLSSEKKEFLDNYFNEYAKATTFCQLRIRRLLRNTHWLGKKEKSSKKWIFESGICDLCGENKELVNEDRNSGEPAKICKRCYNGRYGNQMIRKLFVSTKKREVQENMDIRRVAKLNNTHYHRIPEEAFDMIKAADTAEKRRKKNVEYDKKRQMEFIEMFNDEKKRAARPKKPNERETRYVHISKLESPSKGYTLNGIKRKIDGMGKKIERAEKGLSRKKIFGYQGNRIKLDSNWVRFDLAESEITIPSLFKEMKLRITGPTNVHSKSGQIYFAEWFERINKQPNNYCYLIRKTSSNGKYEYYLQYTYEAEVEANKEYAGCLGVDIGCSKLAAAVYYDSKNKKAQKPIEIFTNPIKKIKMRREKLIKLLSRVKVRHRRRKLMQLS…
Cas14a1	MAKNTITKTLKLRIVRPYNSAEVEKIVADEKNNREKIALEKNKDKVKEACSKHLKVAAYCTTQVERNACLFCKARKLDDKFYQKLRGQFPDAVFWQEISEIFRQLQKQAAEIYNQSLIELYYEIFIKGKGIANASSVEHYLSDVCYTRAAELFKNAAIASGLRSKIKSNFRLKELKNMKSGLPTTKSDNFPIPLVKQKGGQYTGFEISNHNSDFIIKIPFGRWQVKKEIDKYRPWEKFDFEQVQKSPKPISLLLSTQRRKRNKGWSKDEGTEAEIKKVMNGDYQTSYIEVKRGSKIGEKSAWMLNLSIDVPKIDKGVDPSIIGGIDVGVKSPLVCAINNAFSRYSISDNDLFHFNKKMFARRRILLKKNRHKRAGHGAKNKLKPITILTEKSERFRKKL…
Cas14a3	MEVQKTVMKTLSLRILRPLYSQEIEKEIKEEKERRKQAGGTGELDGGFYKKLEKKHSEMFSFDRLNLLLNQLQREIAKVYNHAISELYIATIAQGNKSNKHYISSIVYNRAYGYFYNAYIALGICSKVEANFRSNELLTQQSALPTAKSDNFPIVLHKQKGAEGEDGGFRISTEGSDLIFEIPIPFYEYNGENRKEPYKWVKKGGQKPVLKLILSTFRRQRNKGWAKDEGTDAEIRKVTEGKYQVSQIEINRGKKLGEHQKWFANFSIEQPIYERKPNRSIVGGLDVGIRSPLVCAINNSFSRYSVDSNDVFKFSKQVFAFRRRLLSKNSLKRKGHGAAHKLEPITEMTEKNDKFRKKIIERWAKEVTNFFVKNQVGIVQIEDLSTMKDREDHFFNQYL…
Cas14b17	MPSETYITKTLSLKLIPSDEEKQALENYFITFQRAVNFAIDRIVDIRSSFRYLNKNEQFPAVCDCCGKKEKIMYVNISNKTFKFKPSRNQKDRYTKDIYTIKPNAHICKTCYSGVAGNMFIRKQMYPNDKEGWKVSRSYNIKVNAPGLTGTEYAMAIRKAISILRSFEKRRRNAERRIIEYEKSKKEYLELIDDVEKGKTNKIVVLEKEGHQRVKRYKHKNWPEKWQGISLNKAKSKVKDIEKRIKKLKEWKHPTLNRPYVELHKNNVRIVGYETVELKLGNKMYTIHFASISNLRKPFRKQKKKSIEYLKHLLTLALKRNLETYPSIIKRGKNFFLQYPVRVTVKVPKLTKNFKAFGIDRGVNRLAVGCIISKDGKLTNKNIFFFHGKEAWAKENRYK…
Cas14b18	MKSFKLKLLPTDEQNVLLNEVFCKWASLCTRMASKGHDKERLAPPDSSGNYFNKTQLNQVNTDVTDHMGALEESASQKERAVEKVKRRLKLISDMLSEPNLRDVSQQKPTTFRPLEWVKEGLLKTKYHTVHYWQKECDKLTKQKERMEKTIEKIKKGKITFKPTKMSLHQNCFSLSFGKGTFSMRPFSDTKRGINLDMLTAPIQPAIGKNDGKSSLRSKEFIARNIENYIIFSIHSQLFGLSRSEELLLNAKKEELVAKRDAMLKKKSDSLSKKIKELEKIVGRKITDSERSEIMSQGGKLSSEKFSEDNSYLKTLKVLAKDIIGREELFRLKKYPIVIRKPLNERKKLKNLKPDEWEYYLQLSYDELEKKEFTPKTIMGIDRGLKHILAIAIYDPVQN…
PtheCas12f1	MKYTKVMRYQIIKPLNAEWDELGMVLRDIQKETRAALNKTIQLCWEYQGFSADYKQIHGQYPKPKDVLGYTSMHGYAYDRLKNEFSKIASSNLSQTIKRAVDKWNSDLKEILRGDRSIPNFRKDCPIDIVKQSTKIQKCNDGYVLSLGLINREYKNELGRKNGVFDVLIKANDKTQQTILERIINGDYTYTASQIINHKNKWFINLTYQFETKETALDPNNVMGVDLGIVYPVYIAFNNSLHRYHIKGGEIERFRRQVEKRKRELLNQGKYCGDGRKGHGYATRTKSIESISDKIARFRDTCNHKYSRFIVDMALKHNCGIIQMEDLTGISKESTFLKNWTYYDLQQKIEYKAREAGIQVIKIEPQYTSQRCSKCGYIDKENRQEQATFKCIECGFKTN…
AsulCas12f1	MIKVYRYEIVKPLDLDWKEFGTILRQLQQETRFALNKATQLAWEWMGFSSDYKDNHGEYPKSKDILGYTNVHGYAYHTIKTKAYRLNSGNLSQTIKRATDRFKAYQKEILRGDMSIPSYKRDIPLDLIKENISVNRMNHGDYIASLSLLSNPAKQEMNVKRKISVIIIVRGAGKTIMDRILSGEYQVSASQIIHDDRKNKWYLNISYDFEPQTRVLDLNKIMGIDLGVAVAVYMAFQHTPARYKLEGGEIENFRRQVESRRISMLRQGKYAGGARGGHGRDKRIKPIEQLRDKIANFRDTTNHRYSRYIVDMAIKEGCGTIQMEDLTNIRDIGSRFLQNWTYYDLQQKIIYKAEEAGIKVIKIDPQYTSQRCSECGNIDSGNRIGQAIFKCRACGYEAN…
RspeCas12f1	MTLLVKVVKIHLISEQFDKAGNRIDYEEVNKILWELQKQTREAKNKTVQLLWEWNNFSSDYVKASGIYPKAKDIFGYSSVHGQANKELRTKLALNSSNLSTTTMDVCKNFNTYKKEVWKGKRSVPSYKSDQPLDLHKDSIKLIYENNEFYVRLALLKKAEFAKYGFKDGFRFKMQVKDNSTKTILERCFDEVYKINASKLLYDQKKKKWKLNLSYSFDNKNISELDKEKILGVDVGVNCPLVASVFGDRDRFIIKGGEIEKFRKSVEARRRSMLEQTKYCGDGRIGHGRKKRTEPALNIGDKIARFRDTTNHKYSRALIEYAVKKGCGTIQMEKLTGITSKSDRFLKDWTYYDLQTKIENKAKEVGINVVYIAPKYTSQRCSKCGYIHKDNRPNQAKFR…
SpalCas12f1	MGESVKAIKLKILDMFLDPECTKQDDNWRKDLSTMSRFCAEAGNMCLRDLYNYFSMPKEDRISSKDLYNAMYHKTKLLHPELPGKVANQIVNHAKDVWKRNAKLIYRNQISMPTYKITTAPIRLQNNIYKLIKNKNKYIIDVQLYSKEYSKDSGKGTHRYFLVAVRDSSTRMIFDRIMSKDHIDSSKSYTQGQLQIKKDHQGKWYCIIPYTFPTHETVLDPDKVMGVDLGVAKAVYWAFNSSYKRGCIDGGEIEHFRKMIRARRVSIQNQIKHSGDARKGHGRKRALKPIETLSEKEKNFRDTINHRYANRIVEAAIKQGCGTIQIENLEGIADTTGSKFLKNWPYYDLQTKIVNKAKEHGITVVAINPQYTSQRCSMCGYIEKTNRSSQAVFECKQCG…
CnovCas12f1	MITVRKIKLTIMGDKDTRNSQYKWIRDEQYNQYRALNMGMTYLAVNDILYMNESGLEIRTIKDLKDCEKDIDKNKKEIEKLTARLEKEQNKKNSSSEKLDEIKYKISLVENKIEDYKLKIVELNKILEETQKERMDIQKEFKEKYVDDLYQVLDKIPFKHLDNKSLVTQRIKADIKSDKSNGLLKGERSIRNYKRNFPLMTRGRDLKFKYDDNDDIEIKWMEGIKFKVILGNRIKNSLELRHTLHKVIEGKYKICDSSLQFDKNNNLILNLTLDIPIDIVNKKVSGRVVGVDLGLKIPAYCALNDVEYIKKSIGRIDDFLKVRTQMQSRRRRLQIAIQSAKGGKGRVNKLQALERFAEKEKNFAKTYNHFLSSNIVKFAVSNQAEQINMELLSLKETQN…
10×His-MBP-Cas14a1	MKSSHHHHHHHHHHGSSMKIEEGKLVIWINGDKGYNGLAEVGKKFEKDTGIKVTVEHPDKLEEKFPQVAATGDGPDIIFWAHDRFGGYAQSGLLAEITPDKAFQDKLYPFTWDAVRYNGKLIAYPIAVEALSLIYNKDLLPNPPKTWEEIPALDKELKAKGKSALMFNLQEPYFTWPLIAADGGYAFKYENGKYDIKDVGVDNAGAKAGLTFLVDLIKNKHMNADTDYSIAEAAFNKGETAMTINGPWAWSNIDTSKVNYGVTVLPTFKGQPSKPFVGVLSAGINAASPNKELAKEFLENYLLTDEGLEAVNKDKPLGAVALKSYEEELAKDPRIAATMENAQKGEIMPNIPQMSAFWYAVRTAVINAASGRQTVDEALKDAQTNSSSNNNNNNNNNNL…
10×His-MBP-Cas14a1 (D326A)	MKSSHHHHHHHHHHGSSMKIEEGKLVIWINGDKGYNGLAEVGKKFEKDTGIKVTVEHPDKLEEKFPQVAATGDGPDIIFWAHDRFGGYAQSGLLAEITPDKAFQDKLYPFTWDAVRYNGKLIAYPIAVEALSLIYNKDLLPNPPKTWEEIPALDKELKAKGKSALMFNLQEPYFTWPLIAADGGYAFKYENGKYDIKDVGVDNAGAKAGLTFLVDLIKNKHMNADTDYSIAEAAFNKGETAMTINGPWAWSNIDTSKVNYGVTVLPTFKGQPSKPFVGVLSAGINAASPNKELAKEFLENYLLTDEGLEAVNKDKPLGAVALKSYEEELAKDPRIAATMENAQKGEIMPNIPQMSAFWYAVRTAVINAASGRQTVDEALKDAQTNSSSNNNNNNNNNNL…
10×His-MBP-Cas14a1 (D510A)	MKSSHHHHHHHHHHGSSMKIEEGKLVIWINGDKGYNGLAEVGKKFEKDTGIKVTVEHPDKLEEKFPQVAATGDGPDIIFWAHDRFGGYAQSGLLAEITPDKAFQDKLYPFTWDAVRYNGKLIAYPIAVEALSLIYNKDLLPNPPKTWEEIPALDKELKAKGKSALMFNLQEPYFTWPLIAADGGYAFKYENGKYDIKDVGVDNAGAKAGLTFLVDLIKNKHMNADTDYSIAEAAFNKGETAMTINGPWAWSNIDTSKVNYGVTVLPTFKGQPSKPFVGVLSAGINAASPNKELAKEFLENYLLTDEGLEAVNKDKPLGAVALKSYEEELAKDPRIAATMENAQKGEIMPNIPQMSAFWYAVRTAVINAASGRQTVDEALKDAQTNSSSNNNNNNNNNNL…
